# Time-Series RNA Sequencing Reveals Temperature-Specific and Temperature-Compensated Circadian Genes in *Drosophila*

**DOI:** 10.1101/2025.11.04.686609

**Authors:** Fumihiro Ito, Fei Zhang, Wanhe Li

**Author notes:** Corresponding author: Wanhe Li.

## Abstract

Circadian rhythms align the physiology and behavior of living organisms with the 24-hour day. As a defining property of circadian rhythms, temperature compensation preserves the 24-hour rhythmic periodicity despite environmental temperature changes. While the molecular clockwork that drives genome-wide oscillations in gene expression is well characterized, how circadian gene expression contributes to the maintenance of rhythmic outputs under thermal variation and to produce temperature compensation remains uninvestigated. We profiled circadian gene expression in the ectothermic animal *Drosophila melanogaster* using time-series RNA-seq of head tissues under constant darkness at 18°C, 25°C, and 29°C. Locomotion assays confirmed that behavioral rhythms were temperature compensated under these conditions. Analyses of the time-series RNA-seq samples revealed hundreds of oscillating genes at each temperature, yet the majority were temperature specific. Only 14 genes, including the core clock components *period* (*per*) and *vrille* (*vri*), oscillated across all three constant darkness conditions at different temperatures. Even among these, the phase, amplitude, and expression levels of these oscillating genes often shifted with temperature. Thus, temperature-compensated oscillating genes are rare and largely confined to core clock genes, while most oscillating genes are temperature-specific. Our results suggested a potential architecture: a robust, temperature-compensated core set of oscillating genes, and a flexible, temperature-responsive output layer. The latter likely establishes temperature-specific oscillating gene expression programs that enable the animal to achieve temperature compensation at behavioral and physiological levels.
