## Supplementary TableS1 for "Time-Series RNA Sequencing Reveals Temperature-Specific and Temperature-Compensated Circadian Genes in *Drosophila*"

### Sheet: RNAseq_QC_Mapping
Sample ID	Total Reads (million)	Q20 (%)	Q30 (%)	Duplication Rate (%)	Exact Mapping Rate (%)
T18.DD.d4h00.r1	23.62	98.1023	94.4239	26.1716	92.1
T18.DD.d4h00.r2	29.62	98.1835	94.3903	28.5212	92.51
T18.DD.d4h04.r1	23.04	98.0389	94.3443	25.805	93.1
T18.DD.d4h04.r2	26.58	98.6078	95.7176	28.7697	93.08
T18.DD.d4h08.r1	24.04	98.0873	94.4279	26.6061	92.81
T18.DD.d4h08.r2	27.46	98.6446	95.7899	36.2257	92.49
T18.DD.d4h12.r1	22.35	97.9571	94.1267	24.3687	92.71
T18.DD.d4h12.r2	23.16	98.5989	95.6863	25.8662	92.94
T18.DD.d4h16.r1	23.83	97.989	94.1922	26.1153	89.69
T18.DD.d4h16.r2	24.92	98.4058	95.1876	28.6395	91.92
T18.DD.d4h20.r1	22.6	97.992	94.2462	25.6369	91.81
T18.DD.d4h20.r2	33.89	98.6246	95.8022	35.1332	92.86
T18.DD.d5h00.r1	22.06	98.0459	94.3171	27.7895	91.19
T18.DD.d5h00.r2	31.39	98.6029	95.7615	36.8121	92.36
T18.DD.d5h04.r1	21.32	98.1	94.4257	26.6345	91.91
T18.DD.d5h04.r2	20.97	98.6066	95.7559	30.4142	92.12
T18.DD.d5h08.r1	20.16	98.0068	94.3126	25.9959	92.29
T18.DD.d5h08.r2	28.25	98.6319	95.7645	34.6565	88.46
T18.DD.d5h12.r1	22.69	98.0425	94.2861	25.8434	91.31
T18.DD.d5h12.r2	22.93	98.6106	95.7473	29.7794	92.45
T18.DD.d5h16.r1	22.35	98.0155	94.2774	26.0367	91.05
T18.DD.d5h16.r2	27.03	98.6938	95.9121	31.8749	86.73
T18.DD.d5h20.r1	22.13	98.1023	94.453	26.1938	91.54
T18.DD.d5h20.r2	23.53	98.0176	94.3621	32.4013	90.06
T25.DD.d4h00.r1	19.14	98.0629	94.3717	27.0843	92.92
T25.DD.d4h00.r2	20.26	98.1345	94.2799	26.055	90.88
T25.DD.d4h04.r1	21.91	98.0593	94.3454	25.9803	92.42
T25.DD.d4h04.r2	26.19	98.2603	94.5796	29.3533	92.85
T25.DD.d4h08.r1	20.66	97.9704	94.1466	26.8674	92.35
T25.DD.d4h08.r2	23.6	98.1839	94.4004	31.547	91.73
T25.DD.d4h12.r1	22.7	98.1123	94.4369	26.642	91.88
T25.DD.d4h12.r2	24.8	98.6276	95.7942	30.0036	93.31
T25.DD.d4h16.r1	24.54	98.0225	94.2586	27.5773	92.48
T25.DD.d4h16.r2	21.21	98.6555	95.8579	35.3876	93.24
T25.DD.d4h20.r1	20.28	97.9839	94.2242	26.0585	90.92
T25.DD.d4h20.r2	23.28	98.6404	95.8361	31.1169	92.4
T25.DD.d5h00.r1	24.95	98.1314	94.4975	27.4699	92.49
T25.DD.d5h00.r2	21.06	98.2446	94.5571	39.0051	93.08
T25.DD.d5h04.r1	21.56	97.9874	94.2259	26.3306	92.43
T25.DD.d5h04.r2	24.87	98.3197	94.7149	27.6738	92.39
T25.DD.d5h08.r1	21.76	98.0393	94.3343	26.3054	91.93
T25.DD.d5h08.r2	22.42	98.2083	94.4098	25.4545	91.16
T25.DD.d5h12.r1	38.99	98.1598	94.5513	28.8763	89.77
T25.DD.d5h12.r2	26.55	98.2724	94.5666	29.0264	93.26
T25.DD.d5h16.r1	21.99	97.9966	94.2524	27.7111	91.83
T25.DD.d5h16.r2	22.57	98.2578	94.5442	29.8062	89.94
T25.DD.d5h20.r1	22.86	98.0205	94.3033	26.2913	92.57
T25.DD.d5h20.r2	30.39	98.2336	94.5187	28.7619	92.09
T25.LD.d4h00.r1	21.64	98.0389	94.3104	26.5127	92.7
T25.LD.d4h00.r2	29.98	98.2144	94.5013	29.4081	91.33
T25.LD.d4h04.r1	23.14	98.1475	94.5454	26.0272	92.95
T25.LD.d4h04.r2	24.07	98.3288	94.7707	31.0225	92
T25.LD.d4h08.r1	25.28	98.2039	94.6903	27.9754	91.99
T25.LD.d4h08.r2	23.77	98.22	94.4639	27.9874	90.72
T25.LD.d4h12.r1	22.85	97.9632	94.1428	25.6332	93.19
T25.LD.d4h12.r2	20.51	98.1934	94.3941	25.7869	91.69
T25.LD.d4h16.r1	23.72	98.0966	94.4204	26.6741	92.57
T25.LD.d4h16.r2	29.98	98.0745	94.147	27.2714	90.07
T25.LD.d4h20.r1	21.19	97.9685	94.1664	26.0124	89.77
T25.LD.d4h20.r2	30.43	98.2341	94.496	27.9144	91.61
T25.LD.d5h00.r1	25.92	98.0701	94.3283	25.9696	92.42
T25.LD.d5h00.r2	22.86	98.2266	94.4749	27.7787	91.72
T25.LD.d5h04.r1	22.14	98.0131	94.2492	25.7572	92.57
T25.LD.d5h04.r2	24.63	98.294	94.718	26.83	92.04
T25.LD.d5h08.r1	19.99	98.0287	94.2991	25.5512	91.95
T25.LD.d5h08.r2	30.01	98.1654	94.3233	27.9743	92.12
T25.LD.d5h12.r1	22.23	98.1479	94.5267	21.4433	91.05
T25.LD.d5h12.r2	23.77	98.124	94.2531	25.5836	91.21
T25.LD.d5h16.r1	21.27	98.0156	94.2965	27.333	92.34
T25.LD.d5h16.r2	31.29	98.1917	94.4339	29.999	92.3
T25.LD.d5h20.r1	23.44	98.0522	94.3279	27.0253	92.23
T25.LD.d5h20.r2	25.72	98.1559	94.3197	23.8106	92.14
T29.DD.d4h00.r1	23.15	97.9659	94.1477	26.8354	92.74
T29.DD.d4h00.r2	28.89	98.6586	95.8181	41.1711	89.88
T29.DD.d4h04.r1	24.26	98.0821	94.416	26.4193	92.34
T29.DD.d4h04.r2	28.64	98.6942	95.9295	29.6502	92.23
T29.DD.d4h08.r1	23.5	98.049	94.3129	27.1052	92.44
T29.DD.d4h08.r2	33.36	98.6195	95.7636	34.8467	93.06
T29.DD.d4h12.r1	22.34	98.0323	94.2865	25.1162	92.36
T29.DD.d4h12.r2	24.31	98.0803	94.4398	29.1252	92.4
T29.DD.d4h16.r1	20.79	98.0355	94.3126	25.9108	92.44
T29.DD.d4h16.r2	28.17	98.6902	95.8956	30.4743	92.58
T29.DD.d4h20.r1	20.08	98.0608	94.3851	26.6572	92.42
T29.DD.d4h20.r2	20.96	98.665	95.8513	28.8711	93.26
T29.DD.d5h00.r1	21.84	98.0312	94.321	26.9405	92.88
T29.DD.d5h00.r2	24.68	98.6392	95.7858	35.3821	92.44
T29.DD.d5h04.r1	21.61	98.0523	94.3514	26.9393	92.76
T29.DD.d5h04.r2	27.93	98.6113	95.7698	32.4403	92.9
T29.DD.d5h08.r1	20.45	98.0962	94.4779	27.1872	92.97
T29.DD.d5h08.r2	24.44	98.6267	95.7815	30.5825	92.71
T29.DD.d5h12.r1	20.42	98.0201	94.2823	26.3324	92.67
T29.DD.d5h12.r2	26.4	98.6052	95.713	28.7806	92.64
T29.DD.d5h16.r1	31.21	98.1903	94.6997	29.8028	94.77
T29.DD.d5h16.r2	26.4	98.479	95.3699	32.8951	91.93
T29.DD.d5h20.r1	21.25	98.2129	94.6669	27.5056	94.78
T29.DD.d5h20.r2	21.97	98.4701	95.3714	29.7456	92.7
