## Supplementary TableS6 for "Time-Series RNA Sequencing Reveals Temperature-Specific and Temperature-Compensated Circadian Genes in *Drosophila*"

### Sheet: T18DD_vs_T25DD.amplitude_compar
Gene	Control_Period	Control_Lag	Control_Amp	Control_PVal	Control_Padj	Treatment_Period	Treatment_Lag	Treatment_Amp	Treatment_PVal	Treatment_Padj	Amp_Diff_PValue
FBgn0014342	28	16	9.78781	0.0280078	0.0477568	26	18	44.3686	0.00326372	0.0265352	0.00021268
FBgn0028426	24	16	128.152	4.67257e-05	9.99139e-05	24	12	28.1942	0.0288365	0.0477568	0.00149616
FBgn0040900	28	26	9.19709	0.00572998	0.000780627	24	6	4.77739	0.0124193	0.0142251	0.0170396
FBgn0032512	28	18	192.217	0.00388047	0.00583573	22	14	43.9494	0.0822315	0.0394127	0.0858023
FBgn0038686	28	2	25.9535	0.0279692	0.00222317	24	6	40.3549	0.000872926	0.0324023	0.0910982
FBgn0003068	24	14	370.338	0.00894142	0.000185556	22	7	823.675	0.00347679	0.0028506	0.139994
FBgn0032538	24	6	18.0531	0.00488858	0.00583573	24	6	36.3017	7.58516e-05	0.000780627	0.148915
FBgn0035969	26	16	15.4096	0.0107874	0.0114597	24	4	20.0931	0.00037491	0.0394127	0.288988
FBgn0004919	24	12	874.81	0.00310504	0.000447418	22	7	1203	0.00227343	0.0028506	0.375893
FBgn0038862	24	12	385.542	0.000575603	1.91085e-06	22	5	419.322	0.00313277	0.000250386	0.375893
FBgn0039207	24	18	146.157	0.000517697	0.0216442	24	14	195.791	0.00159323	3.40505e-07	0.386476
FBgn0023076	26	22	75.603	0.0916805	0.0216442	22	16	106.197	0.000402017	0.0142251	0.719692
FBgn0033936	26	20	1004.01	0.12609	0.0477568	24	14	629.075	0.0696337	0.0142251	0.723674
FBgn0052647	24	16	426.818	0.00282917	0.00461792	22	18	391.894	0.00281877	0.00919209	0.767869
FBgn0002778	22	16	49.7447	0.0230415	0.00133156	24	16	32.6221	0.0696337	0.00734068	0.767869
FBgn0010052	24	4	32.7007	0.00012161	0.0175832	24	20	30.3118	0.000336157	0.000780627	0.77283
FBgn0036199	26	13	46.8155	0.0916805	0.00919209	26	9	52.6594	0.0134712	0.0394127	1
FBgn0053965	28	22	11.6379	0.00257816	0.00919209	24	12	9.91831	0.000301177	0.003637	1
FBgn0287225	20	14	89.4909	0.00381239	0.003637	22	11	97.8519	0.00065227	0.00172504	1
FBgn0016076	24	12	429.693	0.00636093	0.000185556	22	5	378.277	0.0348353	0.00734068	1
FBgn0083970	24	22	811.982	0.000417809	1.2624e-06	22	18	797.625	0.000127651	0.000136619	1
FBgn0031925	24	18	546.156	0.0184162	0.003637	22	14	529.009	0.0148883	0.00583573	1
FBgn0026409	26	3	711.74	0.169811	0.0394127	24	6	1051.93	0.0184162	0.0394127	1
