## Supplementary TableS7 for "Time-Series RNA Sequencing Reveals Temperature-Specific and Temperature-Compensated Circadian Genes in *Drosophila*"

### Sheet: T18DD_vs_T29DD.amplitude_compar
Gene	Control_Period	Control_Lag	Control_Amp	Control_PVal	Control_Padj	Treatment_Period	Treatment_Lag	Treatment_Amp	Treatment_PVal	Treatment_Padj	Amp_Diff_PValue
FBgn0004511	26	9	2.81937	0.195539	0.0142251	22	7	37.1957	0.00776356	0.0142251	0.000789928
FBgn0040900	24	2	10.6129	0.00822097	0.000447418	24	6	4.77739	0.0124193	0.0142251	0.00937477
FBgn0028426	26	18	94.5978	0.00252617	0.003637	24	12	28.1942	0.0288365	0.0477568	0.0116426
FBgn0003068	28	14	247.085	0.0170556	0.0477568	22	7	823.675	0.00347679	0.0028506	0.0152601
FBgn0031925	26	20	919.234	0.00252617	9.99139e-05	22	14	529.009	0.0148883	0.00583573	0.0707292
FBgn0261984	26	18	217.479	0.00326372	0.0324023	26	13	105.766	0.0775562	0.00583573	0.220347
FBgn0053965	26	22	18.6282	0.00680165	0.000780627	24	12	9.91831	0.000301177	0.003637	0.288988
FBgn0036995	26	18	51.7895	0.0134712	0.0265352	24	18	134.254	0.00534099	0.0477568	0.288988
FBgn0032587	24	20	49.7358	0.000872926	4.24602e-06	20	0	44.3849	0.00265337	5.23263e-05	0.363722
FBgn0037997	28	0	12.6778	0.0279692	0.00222317	28	0	7.09422	0.0591721	0.0477568	0.705457
FBgn0004919	26	13	770.798	0.107802	0.0216442	22	7	1203	0.00227343	0.0028506	0.719692
FBgn0027872	28	16	13.0824	0.0900029	0.0324023	22	9	8.68755	0.0741623	0.0324023	0.73244
FBgn0029881	24	22	103.516	0.0612857	0.0394127	22	20	179.323	0.0795771	0.0114597	0.767869
FBgn0083970	24	2	869.487	1.94225e-05	9.0813e-06	22	18	797.625	0.000127651	0.000136619	0.767869
FBgn0010052	22	7	12.7299	0.00776356	0.0477568	24	20	30.3118	0.000336157	0.000780627	0.767869
FBgn0038862	24	14	202.414	0.0653499	0.00133156	22	5	419.322	0.00313277	0.000250386	0.767869
FBgn0028491	20	18	23.2443	0.0263311	0.0394127	22	9	52.6892	0.00523759	0.0216442	1
FBgn0034654	26	5	144.526	0.0134712	0.00583573	24	6	104.758	0.00373163	0.0175832	1
FBgn0036199	24	16	43.8878	0.00310504	0.0324023	26	9	52.6594	0.0134712	0.0394127	1
FBgn0026181	22	20	49.0169	0.0211631	0.0028506	22	18	67.7794	0.00473252	0.0142251	1
FBgn0052647	22	18	370.975	0.00638908	0.0175832	22	18	391.894	0.00281877	0.00919209	1
FBgn0039419	22	18	40.8663	0.00146341	0.0216442	24	18	34.2569	0.100412	0.0114597	1
FBgn0016076	26	13	348.229	0.0652573	0.00461792	22	5	378.277	0.0348353	0.00734068	1
FBgn0026409	24	6	1066.29	0.00282917	0.0114597	24	6	1051.93	0.0184162	0.0394127	1
