## Supplementary TableS8 for "Time-Series RNA Sequencing Reveals Temperature-Specific and Temperature-Compensated Circadian Genes in *Drosophila*"

### Sheet: T29DD_vs_T25DD.amplitude_compar
Gene	Control_Period	Control_Lag	Control_Amp	Control_PVal	Control_Padj	Treatment_Period	Treatment_Lag	Treatment_Amp	Treatment_PVal	Treatment_Padj	Amp_Diff_PValue
FBgn0028425	26	18	500.555	0.00252617	0.000250386	26	20	158.28	0.0546135	0.0265352	0.0391257
FBgn0086443	24	16	334.152	0.000153268	0.00133156	24	20	175.384	0.00408621	0.00583573	0.0433081
FBgn0284253	28	18	428.813	0.00388047	0.0265352	28	20	139.989	0.187401	0.0477568	0.0569826
FBgn0010052	24	4	32.7007	0.00012161	0.0175832	22	7	12.7299	0.00776356	0.0477568	0.139994
FBgn0037533	26	18	436.233	0.00252617	0.0394127	26	18	233.289	0.0206584	0.0477568	0.220347
FBgn0053965	28	22	11.6379	0.00257816	0.00919209	26	22	18.6282	0.00680165	0.000780627	0.237744
FBgn0026314	28	6	278.141	0.00388047	0.000250386	26	7	190.363	0.00252617	1.2624e-06	0.237744
FBgn0028426	24	16	128.152	4.67257e-05	9.99139e-05	26	18	94.5978	0.00252617	0.003637	0.288988
FBgn0031925	24	18	546.156	0.0184162	0.003637	26	20	919.234	0.00252617	9.99139e-05	0.288988
FBgn0039525	28	18	165.757	0.00574194	0.00133156	24	20	91.9002	0.00636093	0.0175832	0.313028
FBgn0259229	22	3	39.9868	0.000927985	0.00461792	24	0	23.6226	0.000966848	0.00102234	0.375893
FBgn0261955	28	2	876.015	0.0100394	0.0265352	24	6	1093.79	0.000872926	0.0324023	0.445972
FBgn0039298	26	0	576.374	0.0107874	2.66041e-05	26	0	475.676	0.00419259	1.31039e-05	0.683091
FBgn0032433	28	18	11.2863	0.0686802	0.000780627	26	13	20.0373	0.00858996	0.0265352	0.694026
FBgn0037223	28	12	1.14352	0.258486	0.0477568	28	26	2.61034	0.0554728	0.0265352	0.705457
FBgn0004919	24	12	874.81	0.00310504	0.000447418	26	13	770.798	0.107802	0.0216442	0.723674
FBgn0037529	24	6	67.9466	0.0145715	0.0394127	28	4	98.2355	0.00472892	0.0324023	0.736647
FBgn0011202	28	18	88.8384	0.0069467	0.0142251	24	22	71.362	0.00408621	0.00919209	0.736647
FBgn0262540	24	0	9.09072	0.00534099	0.00919209	28	26	14.2661	0.0118734	0.0394127	0.736647
FBgn0040900	28	26	9.19709	0.00572998	0.000780627	24	2	10.6129	0.00822097	0.000447418	0.736647
FBgn0003068	24	14	370.338	0.00894142	0.000185556	28	14	247.085	0.0170556	0.0477568	0.736647
FBgn0086359	22	11	281.204	0.0148883	6.23818e-06	24	10	205.956	0.0157661	0.00919209	0.767869
FBgn0035499	22	3	569.12	0.000294423	0.0175832	24	6	342.977	0.00971774	0.0028506	0.767869
FBgn0031646	24	0	28.3776	0.0198818	0.0216442	22	20	43.1299	0.00204075	0.0114597	0.767869
FBgn0038862	24	12	385.542	0.000575603	1.91085e-06	24	14	202.414	0.0653499	0.00133156	0.77283
FBgn0083970	24	22	811.982	0.000417809	1.2624e-06	24	2	869.487	1.94225e-05	9.0813e-06	0.77283
FBgn0266486	20	16	47.9629	0.0216782	0.0477568	22	14	52.8223	0.00163736	0.0114597	1
FBgn0036199	26	13	46.8155	0.0916805	0.00919209	24	16	43.8878	0.00310504	0.0324023	1
FBgn0039178	26	16	60.3301	0.0167287	0.000780627	28	18	105.927	0.0170556	0.0175832	1
FBgn0016076	24	12	429.693	0.00636093	0.000185556	26	13	348.229	0.0652573	0.00461792	1
FBgn0052647	24	16	426.818	0.00282917	0.00461792	22	18	370.975	0.00638908	0.0175832	1
FBgn0026409	26	3	711.74	0.169811	0.0394127	24	6	1066.29	0.00282917	0.0114597	1
FBgn0051105	20	16	2.99453	0.0239066	0.00734068	22	11	2.77656	0.00704628	0.0175832	1
FBgn0034913	28	4	42.2324	0.0170556	0.0265352	28	8	35.4574	0.00837385	0.00102234	1
FBgn0025680	24	4	306.241	0.000241198	6.23818e-06	26	5	266.113	0.0376329	0.000136619	1
FBgn0027084	24	20	160.969	0.0309945	0.0028506	26	22	123.767	0.0546135	0.0477568	1
